# Common gene signature model discovery and systematic validation for TB prognosis and response to treatment

**DOI:** 10.1101/2022.11.28.518302

**Authors:** Roger Vargas, Liam Abbott, Nicole Frahm, Wen-Han Yu

**Affiliations:** Bill & Melinda Gates Medical Research Institute, Cambridge, MA, USA; Harvard University, Cambridge, MA, USA

## Abstract

While blood gene signatures have shown promise in tuberculosis (TB) diagnosis and treatment monitoring, most signatures derived from a single cohort may be insufficient to capture TB heterogeneity in populations and individuals. Here we report a new generalized approach combining a network-based meta-analysis with machine-learning modeling to leverage the power of heterogeneity among studies. The transcriptome datasets from 57 studies (37 TB and 20 viral infections) across demographics and TB disease states were used for gene signature discovery and model training and validation. The network-based meta-analysis identified a common 45-gene signature specific to active TB disease across studies. Two optimized random forest regression models, using the full or partial 45-gene signature, were then established to model the continuum from *Mycobacterium tuberculosis* infection to disease and treatment response. In model validation, using pooled multi-cohort datasets to mimic the real-world setting, the model provides robust predictive performance for incipient to active TB risk over a 2.5-year period with an AUROC of 0.85, 74.2% sensitivity, and 78.3% specificity, which approximated the minimum criteria (>75% sensitivity and >75% specificity) within the WHO target product profile for prediction of progression to TB. Moreover, the model strongly discriminates active TB from viral infection (AUROC 0.93, 95% CI 0.91-0.94). For treatment monitoring, the TB scores generated by the model statistically correlate with treatment responses over time and were predictive, even before treatment initiation, of standard treatment clinical outcomes. We demonstrate an end-to-end gene signature model development scheme that considers heterogeneity for TB risk estimation and treatment monitoring.

**AUTHOR SUMMARY:** An early diagnosis for incipient TB is a one of the key approaches to reduce global TB deaths and incidence, particularly in low and middle-income countries. However, in appreciation of TB heterogenicity at the population and individual level due to TB pathogenesis, host genetics, demographics, disease comorbidities and technical variations from sample collecting and gene profiling, the responses of the molecular gene signatures have showed to be associated with these diverse factors In this work, we develop a new computational approach that combines a network-based meta-analysis with machine-learning modeling to address the existing challenge of early incipient TB prediction against TB heterogenicity. With this new approach, we harness the power of TB heterogeneity in diverse populations and individuals during model construction by including massive datasets (57 studies in total) that allow us not only to consider different confounding variables inherited from each cohort while identifying the common gene set and building the predictive model, but also to systematically validate the model by pooling the datasets to mimic the real-world setting. This generalized predicting model provides a robust prediction of long-term TB risk estimation (>30 months to TB disease). In addition, this model also demonstrates the utility in TB treatment monitoring along with Mycobacterium tuberculosis elimination.
