## Supplemental table1 for "Common gene signature model discovery and systematic validation for TB prognosis and response to treatment"

### Sheet: Training & validation datasets
Study	TB states	GEO/EMBL-EBI accession	GEO platform	Age	Country	Sample	HCs	LTBI	ATB	ODs	Tret	None	Total	Purpose	Comparisons
Cross-sectional study	TB disease	GSE19439	GPL6947	> 18 years	UK	Whole blood	12	17	13				42	Network model & ML training/testing	(ATB v HC); (ATB v LTBI); (LTBI v HC)
Cross-sectional study	TB disease	GSE19442	GPL6947	> 18 years	South Africa	Whole blood		31	20				51	Network model & ML training/testing	(ATB v LTBI)
Cross-sectional study	TB disease	GSE19444	GPL6947	> 18 years	UK	Whole blood	12	21	21				54	Network model & ML training/testing	(ATB v HC); (ATB v LTBI); (LTBI v HC)
Cross-sectional study	TB disease	GSE28623	GPL4133	16 - 54 years	The Gambia	Whole blood	37	25	46				108	Network model & ML training/testing	(ATB v HC); (ATB v LTBI); (LTBI v HC)
Cross-sectional study	TB disease	GSE29536	GPL6102	10 - 88 years	UK	Whole blood	6		9	395			410	Network model & ML training/testing	(ATB v HC); (ATB v SOJIA); (ATB v AHI Enrollment); (ATB v SLE); (ATB v other infection); (ATB v Other infection); (ATB v meliodosis)
Cross-sectional study	TB disease	GSE34608	GPL6480	17 - 73 years	Germany	Whole blood	18		8	18			44	Network model & ML training/testing	(ATB v HC); (ATB v OD)
Cross-sectional study	TB disease	GSE37250	GPL10558	> 17	Malawi	Whole blood		167	195	175			537	Network model & ML training/testing	HIV+ (ATB v LTBI); HIV+ (ATB v OD); HIV- (ATB v LTBI); HIV- (ATB v OD)
Cross-sectional study	TB disease	GSE39939	GPL10558	< 15 years	Kenya	Whole blood		14	79	64			157	Network model & ML training/testing	HIV+ (ATB v other disease); HIV- (ATB v LTBI); HIV- (ATB v other disease); HIV- (ATB v other disease (IGRA+)))
Cross-sectional study	TB disease	GSE39940	GPL10558	< 15 years	South Africa, Malawi	Whole blood		54	111	169			334	Network model & ML training/testing	HIV+ (ATB v OD); HIV- (ATB v LTBI); HIV- (ATB v OD)
Cross-sectional study	TB disease	GSE41055	GPL5175	< 15 years	Venezuela	Whole blood	9	9	9				27	Network model & ML training/testing	(ATB v HC); (ATB v LTBI); (LTBI v HC)
Cross-sectional study	TB disease	GSE42825	GPL10558	> 18 years	UK	Whole blood	23		8	11			42	Network model & ML training/testing	(ATB v HC); (ATB v Active sarcoidosis); (ATB v Non-active sarcoidosis)
Cross-sectional study	TB disease	GSE42826	GPL10558	> 18 years	UK	Whole blood	52		11	39			102	Network model & ML training/testing	(ATB v HC); (ATB v Non-active sarcoidosis); (ATB v Active Sarcoid); (ATB v lung cancer); (ATB v Pneumonia)
Cross-sectional study	TB disease	GSE42830	GPL10558	> 18 years	UK	Whole blood	38		16	41			95	Network model & ML training/testing	(ATB v HC); (ATB v lung cancer); (ATB v Active Sarcoid); (ATB v Non-active sarcoidosis); (ATB v Baseline)
Cross-sectional study	TB disease	GSE50834	GPL10558	30 - 40 years	South Africa	PBMCs	23		21				44	Network model & ML training/testing	(ATB v HC)
Cross-sectional study	Treatment	GSE56153	GPL6883	> 15 years	Indonesia	Whole blood	18		18			35	71	Network model & ML training/testing	(ATB v HC); (ATB v Treatment); (ATB v Recover)
Cross-sectional study	TB disease / Treatment	GSE54992	GPL570	18 - 68 years	China	PBMCs	6	6	27				39	Network model & ML training/testing	(ATB v HC); (ATB v LTBI); (ATB v TB patient after anti-tuberculosis treatment for 3 months); (ATB v TB patient after anti-tuberculosis treatment for 6 months); (LTBI v HC)
Cross-sectional study	Treatment	GSE62147	GPL6480	15 - 79 years	Germany	Whole blood			14	12		26	52 (28)	Network model & ML training/testing	(ATB v Tret)
Cross-sectional study	TB disease	GSE62525	GPL16951		Taiwan	PBMCs	14	14	14				42	Network model & ML training/testing	(ATB v HC); (ATB v LTBI); (LTBI v HC)
Cross-sectional study	TB disease	GSE69581	GPL10558	> 17 years	South Africa	Whole blood		25	15			10	50	Network model & ML training/testing	(ATB v LTBI)
Cross-sectional study	TB disease	GSE73408	GPL11532	12 - 18 years	US	Whole blood		35	35	39			109	Network model & ML training/testing	(ATB v LTBI); (ATB v OD)
Cross-sectional study	TB disease	GSE83456	GPL10558		UK	Whole blood	61		92	49			202	Network model & ML training/testing	(ATB v HC); (ATB v OD)
Cross-sectional study	TB disease	GSE84076	RNAseq	> 18 years	Brazil	Whole blood	12	16	8				36	Network model & ML training/testing	(ATB v HC); (ATB v LTBI); (LTBI v HC)
Cross-sectional study	TB disease	GSE101705	RNAseq	> 6 years	India	Whole blood		16	28				44	Network model & ML training/testing	(ATB v LTBI)
Cross-sectional study	Infection	GSE107993	RNAseq	16 - 84 years	UK	Whole blood	69	69					138	Network model & ML training/testing	(LTBI v HC)
Cross-sectional study	TB disease	GSE107994	RNAseq	16 - 84 years	UK	Whole blood	50	72	53				175	Network model & ML training/testing	(ATB v HC); (ATB v LTBI); (LTBI v HC)
Longitudinal study	Treatment	GSE40553	GPL10558	> 17 years	UK, South Africa	Whole blood					131		131	Network model & ML training/testing	(ATB v LTBI); (ATB v active TB 2 weeks post treatment); (ATB v active TB 2 months post treatment); (ATB v active TB 6 months post treatment); (ATB v TB 12 months post treatment)
Longitudinal study	Treatment	GSE31348, GSE36238	GPL570	18 - 65 years	South Africa	Whole blood					153		153	Network model & ML training/testing	(ATB v Week 1); (ATB v Week 2); (ATB v Week 4); (ATB v Week 26)
Longitudinal study	Infection	GSE116014	GPL10558	12 - 18 years	South Africa	Whole blood							85	ML validation
Longitudinal study	TB progression	GSE79362	RNAseq	12 - 18 years	South Africa	Whole blood							214	ML validation
Longitudinal study	TB progression	GSE94438	RNAseq	10 - 60 years	South Africa, Ethiopia, Uganda, The Gambia	Whole blood							418	ML validation
Longitudinal study	TB progression	GSE107995	RNAseq	16 - 84 years	UK	Whole blood							71	ML validation
Longitudinal study	TB progression	E-MTAB-6845	RNAseq		UK	PBMCs							108	ML validation
Longitudinal study	TB progression	GSE112104	RNAseq	>= 18 years	Brazil	PBMCs							71	ML validation
Longitudinal study	TB progression	GSE157657	RNAseq	16 - 84 years	UK	Whole blood							760	ML validation
Longitudinal study	Treatment	GSE89403	RNAseq		South Africa	Whole blood							367	ML validation
Longitudinal study	Treatment	GSE157657	RNAseq	16 - 84 years	UK	Whole blood							760	ML validation
Longitudinal study	Treatment	GSE67589	GPL570		South Africa	Whole blood							57	ML validation

### Sheet: Viral infection datasets
Dataset	GEO platform	Viruses	Country	Sample	Age	Purpose
GSE101702	GPL21185	Influenza	Australia, Canada, Germany	whole blood	17-90 years	ML validation
GSE103842	GPL10558	RSV	USA	whole blood	0-2 years	ML validation
GSE111368	GPL10558	Influenza	UK	whole blood	18-71 years	ML validation
GSE117827	GPL23126	Rhinovirus, RSV, Enterovirus, Coxsackievirus	USA	whole blood	0-11 years	ML validation
GSE17156	GPL571	Influenza, Rhinovirus, RSV	USA, UK	whole blood	>18 years	ML validation
GSE20346	GPL6947	Influenza	Australia	whole blood	21-75 years	ML validation
GSE21802	GPL6102	Influenza	Spain	whole blood	18-65 years	ML validation
GSE25504	GPL13667	Rhinovirus, CMV	UK	whole blood	0-1 year	ML validation
GSE38900	GPL10558, GPL6884	RSV, Rhinovirus, Influenza	USA, Finland	whole blood	0-2 years	ML validation
GSE40012	GPL6947	Influenza	Australia, Hong Kong	whole blood	22-75 years	ML validation
GSE4607	GPL570	Influenza, Rotavirus, Varicella	USA	whole blood	0-10 years	ML validation
GSE61754	GPL10558	Influenza	UK	whole blood	18-45 years	ML validation
GSE61821	GPL10558	Influenza, Other Viral	Singapore, Thailand, Indonesia, Vietnam	whole blood	5-73 years	ML validation
GSE6269	GPL96, GPL570, GPL2507	Influenza	USA	PBMC	0-18 years	ML validation
GSE66099	GPL570	Influenza, HSV, Adenovirus, BKV, CMV, HMPV, Parainfluenza	USA	whole blood	0-10 years	ML validation
GSE67059	GPL10558, GPL6947	Rhinovirus	USA, Finland, Spain	whole blood	0-2 years	ML validation
GSE68004	GPL10558	Adenovirus	USA	whole blood	0-16 years	ML validation
GSE68310	GPL10558	Influenza, Rhinovirus, Coronavirus, RSV, Enterovirus	USA	whole blood	18-49	ML validation
GSE73072	GPL14604	Influenza, Rhinovirus, RSV	USA	whole blood	18-41 years	ML validation
GSE77087	GPL10558	RSV	USA	whole blood	0-2 years	ML validation
